# Aryl amino acetamides prevent the development of *Plasmodium falciparum* rings via inhibition of the lipid transfer protein PfSTART1

**DOI:** 10.1101/2023.11.02.565411

**Authors:** Madeline G. Dans, Coralie Boulet, Gabrielle M. Watson, William Nguyen, Jerzy M. Dziekan, Cindy Evelyn, Kitsanapong Reaksudsan, Somya Mehra, Zahra Razook, Niall D. Geoghegan, Michael J. Mlodzianoski, Christopher Dean Goodman, Dawson B. Ling, Thorey K. Jonsdottir, Joshua Tong, Mufuliat Toyin Famodimu, Betty Kouskousis, Michael J. Delves, Geoffrey I. McFadden, Alyssa E. Barry, Brendan S. Crabb, Tania F. de Koning-Ward, Kelly L. Rogers, Alan F. Cowman, Wai-Hong Tham, Brad E. Sleebs, Paul R. Gilson

## Abstract

With resistance to most antimalarials increasing, it is imperative that new antimalarial drugs are developed to replace or complement front-line artemisinin therapies. We previously identified an aryl acetamide compound, MMV006833 (M-833), that inhibited ring development of newly invaded merozoites. Here, we selected parasites resistant to M-833 and identified independent mutations arising in the START lipid transfer protein (PF3D7_0104200, PfSTART1). Introduction of the identified PfSTART1 mutations into wildtype parasites reproduced resistance to both M-833 and highly potent analogues, confirming PfSTART1 mutations were sufficient to confer resistance. The analogues bound to recombinant PfSTART1 with nanomolar affinity. We also demonstrated selective PfSTART1 engagement by the analogues using organic solvent-based Proteome Integral Solubility Alteration (Solvent PISA) assay for the first time in *Plasmodium.* Imaging of newly invaded merozoites showed the inhibitors prevented the conversion into larger amoeboid ring-stage parasites potentially through the inhibition of phospholipid transfer from the parasite to the encasing parasitophorous vacuole membrane (PVM) and/or within the parasite. We show that these PfSTART1 inhibitors also block transmission. With multiple stages of the parasite’s lifecycle being targeted by PfSTART1 inhibitors, this protein therefore represents a novel drug target with a new mechanism of action.
