## Supplementary material for "Aryl amino acetamides prevent the development of *Plasmodium falciparum* rings via inhibition of the lipid transfer protein PfSTART1": Table S1

### Sheet: Sheet1
Chromosome	Position	Ref	Alt	Effect	Gene_ID	Gene_Description	Codon_ Change	AA_ Change	WT_3D7_G4	Pop D_C6	Pop D_E3	Pop D_F7	Pop E_F10	Pop E_F8
Pf3D7_01_v3	183296	G	T	nonsynonymous	PF3D7_0104200	StAR-related lipid transfer protein	AAC/AAA	N309K	.	ALT1	.	ALT1	.	.
Pf3D7_01_v3	183233	G	C	nonsynonymous	PF3D7_0104200	StAR-related lipid transfer protein	AAC/AAG	N330K	.	.	.	.	ALT1	ALT1
Pf3D7_02_v3	786898	G	T	nonsynonymous	PF3D7_0219800	Plasmodium exported protein (PHISTc), unknown function	CCA/CAA	P311Q	.	ALT1	.	.	.	.
Pf3D7_10_v3	1437050	T	A	nonsynonymous	PF3D7_1036400	liver stage antigen 1	CAT/CAA	H245Q	.	ALT1	ALT1	.	ALT1	ALT1
Pf3D7_10_v3	1437082	G	T	nonsynonymous	PF3D7_1036400	liver stage antigen 1	CGT/CTT	R256L	.	ALT1	ALT1	ALT1	.	.
Pf3D7_10_v3	1437383	T	G	nonsynonymous	PF3D7_1036400	liver stage antigen 1	GAT/GAG	D356E	.	.	.	.	.	ALT1
Pf3D7_13_v3	1686417	G	A	nonsynonymous	PF3D7_1342900	AP2 domain transcription factor, putative	CCC/CAC	P2518H	.	ALT1	.	.	.	ALT1
Pf3D7_04_v3	340656	G	T	nonsynonymous	PF3D7_0406500	NYN domain-containing protein, putative	GAC/GAA	D1133E	.	.	.	.	ALT1	.
Pf3D7_04_v3	340673	T	G	nonsynonymous	PF3D7_0406500	NYN domain-containing protein, putative	AAA/CAA	K1128Q	.	.	.	.	.	ALT1
Pf3D7_04_v3	340715	T	G	nonsynonymous	PF3D7_0406500	NYN domain-containing protein, putative	AAA/CAA	K1114Q	.	.	.	.	ALT1	.
Pf3D7_07_v3	995131	C	T	nonsynonymous	PF3D7_0723800	conserved Plasmodium protein, unknown function	CTT/TTT	L634F	.	.	.	.	.	ALT1
Pf3D7_08_v3	959318	C	T	nonsynonymous	PF3D7_0821300	ATP-dependent RNA helicase DHX36, putative	TGT/TAT	C606Y	.	.	ALT1	.	.	.
Pf3D7_09_v3	1172254	G	T	nonsynonymous	PF3D7_0929300	conserved Plasmodium protein, unknown function	GTA/TTA	V306L	.	.	.	.	.	ALT1
Pf3D7_14_v3	1368060	C	A	nonsynonymous	PF3D7_1434100	queuine tRNA-ribosyltransferase, putative	GCA/GAA	A361E	.	ALT1	.	.	.	.
